# Single-nucleus RNA sequencing reveals cellular and molecular dynamics of white and brown adipose tissue in a mouse model of type-2 diabetes

**DOI:** 10.1101/2024.02.06.578860

**Authors:** Taylah L. Gaynor, Ian Hsu, Crisdion Krstevski, Gabriella E. Farrugia, Malathi S. I. Dona, Charles D. Cohen, Brian G. Drew, Alexander R. Pinto

## Abstract

Excessive adipose tissue expansion is often linked with type-2 diabetes. Despite recent efforts mapping adipose tissue changes in obesity using single-cell omics, an understanding of cellular and gene expression changes in a model of type 2 diabetes, and the transcriptional circuitry controlling it, is still lacking. Here, we use single-nucleus RNA sequencing to analyze the remodeling of gonadal white and interscapular brown adipose tissue from female and male mice with or without diabetes. Analysis of 51,877 nuclei revealed altered phenotypes in every cell population in type 2 diabetes. This included an immunoregulatory response, and changes in extracellular matrix, energy generation, and hormone responses. Key transcription factors were inferred as cell-specific and non-specific nodes controlling diabetes-linked phenotypes. Finally, female-to-male population heterogeneity and gene expression differences were observed. Here we provide a resource detailing how adipose tissue remodeling, and the molecular mechanisms governing it, may contribute to cardiometabolic disease.
