## Supplementary Table 1 for "Single-nucleus RNA sequencing reveals cellular and molecular dynamics of white and brown adipose tissue in a mouse model of type-2 diabetes"

### Sheet: Physiological data
Physiological endpoint characteristics of type 2 diabetes model. Assessment of hyperglycaemia and body composition measured through percentage glycated haemoglobin (% Hba1c) and EchoMRI of lean and fat mass relative to total body weight. Data presented as mean ± SD and analysed using 2-way ANOVA’s. Statistical significance between non-diabetic (ND) and type-2 diabetic (T2D) animals was assumed at…
Parameters	M ND	F ND	M T2D	F T2D
n	14	15	13	15
% Hba1c	5.3 ± 0.4 (n = 9)	4.7 ± 0.2 (n = 10)	11.1 ± 2.4**** (n = 9)	10.0 ± 2.5**** (n = 10)
Fat mass (g)	16.8 ± 5.0	21.8 ± 4.2	51.0 ± 6.2****	58.4 ± 4.7****, ##
Lean mass (g)	80.1 ± 5.4	73.8 ± 3.8##	46.52 ± 4.8****	40.2 ± 4.4****, ##

### Sheet: Flow panel
Flow cytometry antibody panel utilised in adipose tissue from mice. Lists the antibody panel used for high-dimensional flow cytometry of adipose tissues. 13 antibodies and 2 dyes (Calcein blue and SYTOX green) were used in this study to identify a variety of stromal vascular fraction cell populations. Note cell types in column 5 are the identifiable cells in this study and may not apply in other …
Target	Cat#	Company	Clone	Population	Dilution
IA/IE	743876	BD Biosciences	2G9	Macrophages	1:400
CD11b	564443	BD Biosciences	M1/70	Myeloid cells, granulocytes	1:400
CD64	740622	BD Biosciences	X54-5/7.1	Macrophages	1:200
CD146	740827	BD Biosciences	ME-9F1	Mural cells, SMCs	1:200
CD31	740879	BD Biosciences	390	Endothelial cells	1:200
Ly-6c	128012	BioLegend	HK1.4	Vascular endothelial cells	1:400
*CD59a	130-104-105	Miltenyi	REA287	Schwann cells	1:40
Ly-6G	127648	BioLegend	1A8	Granulocytes	1:200
*Nk1.1	108716	BioLegend	PK136	Natural killer cells	1:200
*CD39	143806	BioLegend	Duha59	SMCs	1:200
*Lyve-1	50-0443-80	Life Technologies	ALY7	Lymphatic endothelial cells	1:200
CD90	105320	BioLegend	30-H12	T cells	1:400
CD45	557659	BD Biosciences	30-F11	Pan leukocytes	1:400
SYTOX green	S34860	Invitrogen	NA	Dead cells/nuclear debris	1:1000
Calcein Blue AM	65-0855-39	Invitrogen	NA	Metabolically active cells	1:500
*antibodies included in the panel but not used in analysis due to limited event numbers

### Sheet: Barcodes and pooling
							CELL/SEQUENCE FRACTION					BARCODE FRACTION
						ANIMAL SPECIFIC									RXN SPECIFIC
Reaction	Description	Animal			Barcode	Barcode Sequence	10x rxn	TruSeq i7					RPI#	Sequence	8mer Sequence
GEX_A	BAT DBH	37	db/h	Female	1	ATCACG	SI-GA-D1	CACTCGGA	GCTGAATT	TGAAGTAC	ATGCTCCG	BC_a	1	ATCACG	CGTGATAT
		38	db/h	Female	2	CGATGT
		40	db/h	Female	3	TTAGGC
		17	db/h	Male	5	ACAGTG
		18	db/h	Male	6	GCCAAT
		19	db/h	Male	7	CAGATC
		20	db/h	Male	8	ACTTGA
GEX_B	BAT DBDB	8	db/db	Female	1	ATCACG	SI-GA-D2	TAACAAGG	GGTTCCTC	ATCATGCA	CCGGGTAT	BC_b	2	CGATGT	ACATCGAT
		9	db/db	Female	2	CGATGT
		29	db/db	Female	3	TTAGGC
		14	db/db	Male	5	ACAGTG
		21	db/db	Male	6	GCCAAT
		23	db/db	Male	7	CAGATC
		25	db/db	Male	8	ACTTGA
GEX_C	WAT DBH	37	db/h	Female	1	ATCACG	SI-GA-D3	ACATTACT	TTTGGGTA	CAGCCCAC	GGCAATGG	BC_c	3	TTAGGC	GCCTAAAT
		38	db/h	Female	2	CGATGT
		40	db/h	Female	3	TTAGGC
		17	db/h	Male	5	ACAGTG
		18	db/h	Male	6	GCCAAT
		19	db/h	Male	7	CAGATC
		20	db/h	Male	8	ACTTGA
GEX_D	WAT DBDB	8	db/db	Female	1	ATCACG	SI-GA-D4	CCCTAACA	ATTCCGAT	TGGATTGC	GAAGGCTG	BC_d	4	TGACCA	TGGTCAAT
		9	db/db	Female	2	CGATGT
		29	db/db	Female	3	TTAGGC
		14	db/db	Male	5	ACAGTG
		21	db/db	Male	6	GCCAAT
		23	db/db	Male	7	CAGATC
		25	db/db	Male	8	ACTTGA

### Sheet: Sequencing
10X Genomics Run/ Sample	Groups	Cells	Reads per cell	Seq. Sat.
GEX_A	BAT Female db/h	14051	50620	0.615
	BAT Male db/h
GEX_B	BAT Female db/db	23208	45712	0.593
	BAT Male db/db
GEX_C	WAT Female db/h	16774	48066	0.506
	WAT Male db/h
GEX_D	WAT Female db/db	20008	48487	0.595
	WAT Male db/db
